# Passive Novel Isodamping Dynamometer for Mobile Measurement of Plantar Flexor Function

**DOI:** 10.1101/2020.06.15.153015

**Authors:** John F. Drazan, Todd J Hullfish, Josh R. Baxter

**Affiliations:** Department of Orthopaedic Surgery, University of Pennsylvania, Philadelphia, Pennsylvania, USA

**Keywords:** plantar flexor, biomechanics, dynamometer, ankle, personalized medicine

## Abstract

Isokinetic dynamometers are the gold standard tools used to assess *in vivo* joint and muscle function in human subjects, however, the large size and high cost of these devices prevents their widespread use outside of biomechanics lab. In this study, we developed a mobile dynamometer to allow for field measurements of joint level function. To ensure subject safety, we designed a new “isodamping” dynamometer that acted as passive energy sink which constrains velocity by forcing incompressible oil through an orifice with an adjustable diameter. We validated the performance of this device by testing plantar flexor function in six healthy adults on both a commercial isokinetic dynamometer and this novel device at three velocities/damper settings and at three different effort levels. During maximal effort contraction, measurements of peak moment and velocity at peak moment of the novel device and the commercial device were strongly correlated along the predicted quadratic line (R^2^ > 0.708, *p* ≤ 0.008). The setting of the damper prescribed the relationship between peak moment and velocity at peak moment across all subjects and effort levels (R^2^ > 0.91, *p* < 0.001). The novel device was significantly smaller (0.75 m^2^ footprint), lighter (30 kg), and lower cost (~$2,200 US) than commercial devices compared to commercially-available isokinetic dynamometers (5.95 m^2^ footprint, 450 kg, and ~$40,000 US respectively).
