## Supplementary material for "Passive Novel Isodamping Dynamometer for Mobile Measurement of Plantar Flexor Function": Parts list for dynamometer

### Sheet: Mechanical subsystem
	Mechanical Subsystem	Part Number	Supplier	Quantity	Per unit cost	total cost
	Linear Damper	HX1P1-001	Granger	3	120.4	361.2
	2 13/16’’ Horizontal slide Mount	47065T962	McMaster	1	58	58
	6’’ Horizontal slide Mount	47065T963	McMaster	1	75.02	75.02
	1’’ Mounting feet	47065T843	McMaster	2	14.6	29.2
	Rack	5174T4	McMaster	1	20	20
	Gear	5172T43	McMaster	1	69	69
	2 feet of chain	6261K177	McMaster	1	27.4	27.4
	12 '' 1'' keyed shaft	1497K281	McMaster	1	29.83	29.83
	12 '' 1'' d profile shaft	8017T13	McMaster	1	34.07	34.07
	socket head screws for 14-20 thread (1 1/2 inch)	90344A117	McMaster	1	9.19	9.19
	hex head screws for 14-20 thread (2 inch)	92865A549	McMaster	1	7.97	7.97
	Ball Bearing mount	469K14	McMaster	4	39.74	158.96
	12 '' 1'' d profile shaft	8017T11	McMaster	1	34.07	34.07
	Silver Corner Surface Bracket 1.5"	47065T271	McMaster	2	8.77	17.54
	Lower Sprocket	6280K267	McMaster	1	33.94	33.94
	Upper Sprocket	6280K564	McMaster	1	60.71	60.71
	Clevis Connector Pin	2448K47	McMaster	6	7.11	42.66
					Total Cost	1068.76
	Frame	Part Number	Supplier	Quantity	Per unit cost	total cost
	3’ 1.5’’x1.5’’ silver AL framing	47065T102	McMaster	3	20.3	60.9
	L-shape connector	5537T316	McMaster	12	3.56	42.72
	2’ 3’’x1.5’’ silver AL framing	47065T108	McMaster	2	24.43	48.86
	1’ 3’’x1.5’’ silver AL framing	47065T108	McMaster	2	12.92	25.84
	1’ 1.5’’x1.5’’ silver AL brace	47065T27	McMaster	2	19.91	39.82
	Surface Corner bracket	47065T271	McMaster	2	8.77	17.54
	2’ 1.5’’x1.5’’ silver AL framing	47065T102	McMaster	2	13.98	27.96
					Total Cost	263.64
	Subject Interface	Part Number	Supplier	Quantity	Per unit cost	total cost
	biodex footplate	83-332	biodex	1	715	715
					Total Cost	715
	Electronic Subsystem	Part Number	Supplier	Quantity	Per unit cost	total cost
	Arduino Mega	DEV-11061	sparkfun	1	38.95	38.95
	Hx711	Sen-13879	sparkfun	1	9.95	9.95
	metro mini	2590	adafruit	1	12.5	12.5
	Load Cell - 200kg, S-Type (TAS501)	Sen-14282	sparkfun	1	59	59
	rotary potentiometer	COM-14624	sparkfun	1	1.5	1.5
	jumper wire kit	PRT-00124	sparkfun	1	5.95	5.95
					Total Cost	127.85
					Total cost of device	2175.25
